# *linc-mipep* and *linc-wrb* encode micropeptides that regulate chromatin accessibility in vertebrate-specific neural cells

**DOI:** 10.1101/2022.07.21.501032

**Authors:** Valerie A. Tornini, Ho-Joon Lee, Liyun Miao, Yin Tang, Sarah E. Dube, Timothy Gerson, Valeria J. Schmidt, Katherine Du, Manik Kuchroo, François Kroll, Charles E. Vejnar, Ariel A. Bazzini, Smita Krishnaswamy, Jason Rihel, Antonio J. Giraldez

**Affiliations:** Department of Genetics, Yale University School of Medicine, New Haven, CT 06510, USA; Stowers Institute for Medical Research, Kansas City, MO 64110, USA; Department of Molecular & Integrative Physiology, University of Kansas School of Medicine, Kansas City, KS 66160, USA; Department of Computer Science, Yale University, New Haven, CT 06510, USA; Department of Cell and Developmental Biology, University College London, London WC1E 6BT, UK; Yale Stem Cell Center, Yale University School of Medicine, New Haven, CT 06510, USA; Yale Cancer Center, Yale University School of Medicine, New Haven, CT 06510, USA

## Abstract

Thousands of long intergenic non-coding RNAs (lincRNAs) are transcribed throughout the vertebrate genome. A subset of lincRNAs enriched in developing brains has recently been found to contain cryptic open reading frames and are speculated to encode micropeptides. However, systematic identification and functional assessment of these transcripts have been hindered by technical challenges caused by their small size. Here we show that two putative lincRNAs (*linc-mipep* and *linc-wrb*) encode micropeptides with homology to the vertebrate-specific chromatin architectural protein, Hmgn1, and demonstrate that they are required for development of vertebrate-specific brain cell types. Specifically, we show that NMDA receptor-mediated pathways are dysregulated in zebrafish lacking these micropeptides and that their loss preferentially alters the gene regulatory networks that establish cerebellar cells and oligodendrocytes – evolutionarily newer cell types that develop postnatally in humans. These findings highlight the power of screening for unexplored micropeptide functions by revealing a key missing link in the evolution of vertebrate brain cell development and illustrating a genetic basis for how some neural cell types are more susceptible to chromatin disruptions, with implications for neurodevelopmental disorders and disease.
