## SupplementaryTable1 for "*linc-mipep* and *linc-wrb* encode micropeptides that regulate chromatin accessibility in vertebrate-specific neural cells"

### Sheet: Contents
Supplementary Table 1: Information on sORFs identified within lincRNAs and targeting/genotyping information
Contents	Sheet Name	Description
Sheet 1	Previous_lincRNAs	Previously identified lincRNAs from Ulitsky, Shkumatava et al., 2011 (Cell) with updated annotation/gene name (if applicable) in Danio rerio genome z11, Ensembl identifier, and amino acid sequence
Sheet 2	F0 Behav Screend Micropeptides	Select micropeptides enriched in developing heads/brains in early development, screen for F0 behavioral phenotypes (for Fig. 1c and Extended Data Fig. 1)
Sheet 3	Stable_mutant_data	linc-mipep and linc-wrb stable mutant details, including gene and mutant allele information and genotyping primers

### Sheet: Previous_lincRNAs
LincRNAs identified in Ulitsky, Shkumatava et al., 2011 (Cell) with updated annotations (z11) and
geneID	CURRENT ANNOTATION (z11)	Ensembl ID(s)	seqAA
linc-chd2	si:ch211-196l7.4	ENSDARG00000095451.3 ; ENSDART00000170210.2	MWSGGAEQQHPKTDKSHRCNGVDSSRRKNRSQRWRYGKISL
linc-chd2	si:ch211-196l7.4	ENSDARG00000095451.3 ; ENSDART00000148004.3	MWSGGAEQQHPKTDKSHRCNGVDSSRRKNRSQRWRYEVKKTG
linc-loc555288	si:dkey-83k24.5	ENSDARG00000093019.3 ; ENSDART00000135958.2	MVKLISLLILVIQNASLILSIRLVWNLVEDHFLGSAAFLMAEIVKVFSCLFIIMMQKSSETSSYGIAWVGKTVSL
linc-zgc:77147	within lincRNA ENSDARG00000117652.1 ; ESTs found	EST ID: EH501042	MVCELLLSSVWFLFVIFWLETISVWLFLCLYYQDRVFYHWGSGGFADDPDQFLYVLSRIDLSTHMQT
linc-rbl1	si:dkey-6e2.2 (larger protein)	ENSDARG00000097496	MTMWKEMMEFQGNLLKEFIHRSSSSTSLPSLPSYSRPAHHNQGPSTFPSTSYMAPYTSPE
linc-abhd6a_2	intron of NR_002796.2	no	MTISSPQQLFWLQSSSKLEKESRDAPLDMLRLSSFCPERR
linc-cxxc1l	si:dkey-242k1.6	ENSDART00000160267.2	MTDELNELSPESEILKPEDAVPAYLNEMHPIGEDVDSDVEDDDMSCKVTVELLPDWLKPMEEEEVGVDELMSAGRINRRKTKEKPYVPT
linc-vkorc1l1	nupr1a (C terminus only)	ENSDARG00000094300.4 (N terminus)	MSYKRLLTFITIKTCSAEGNYSESREYVNLCNGR
linc-si:dkey-14d8.21	si:dkey-14d8.22	ENSDARG00000096986.3	MSSGDGSTLISVHYAAHVVSLSSLMDSVQLMQLSETR
linc-carm1	within intron; si:dkey-204f11.64	ENSDARG00000094695.3	MSNNSTSGLSSLQKSVNQLRFEASFDRIMVSQAADDLKAFCLKNASKDPLIKGVPPNDNPFRPAKSCVLL
linc-trmt11	cenpw	ENSDARG00000092136.4	MSKKAPRAALKHHMKKNANIRIGKNADLMAQLNLLMVLHRLAEECRVKAFEEKSATIKTHHVRAVAKKLLKSTRG
linc-impdh1b	si:dkey-31f5.8	ENSDARG00000094428.3	MSGVEQVYFIGTAVSLLVALFGLASSVGGLMYPQGSCLADDNWTVWTVSLTEAADNAKRVGSK
linc-srd5a2a	(not annotated, ESTs only)	EST EH606125	MSGLRRFWNNYKVLLVMVPGLGLLHWGWYSIKSNPLLKKGRDDEYIPEPGIVSYVAQPAPALPPLPEKKSKKTRDQE
linc-btr12	si:dkey-46i9.1	ENSDARG00000101446.2	MSERGHTGQANSSQTSNTDNKEKASDSAGKPEQEEEIDIDLEAPETEKAALAIQNQFRRFQKKKK
linc-brsk1 or linc-prl	si:dkey-16p21.8	ENSDARG00000096849	MSDSETAAPAETPVPAACVAIKADLDKCVKEKGEDGCKDLMEAFAACVKSNAEAS
linc-slc6a4b	si:dkey-234h16.7	ENSDARG00000095754.2	MSAARLISLTAFCITLFQSGSAQLGESKVNARPYEILLRQNLVLLLSVLSTLLLFMIGMAVCVYKPLRRR
linc-gtf2f2b	si:dkey-239h2.3	ENSDARG00000092033.4	MRSLTKLQYNTMIYQDSIQDVPQECGRGPVALCGVCTSVESIGKMPIK
linc-srd5a2a	(not annotated, ESTs only)	EST EH574477	MRNHSWLRKNWFWVAGGAFAGIHFCTWIMQKAMKTSVQSERQLKIKADPGE
linc-tmem192	apela	ENSDARG00000094729.2	MRFFHPLYLLLLLLTVLVLISADKHGTKHDFLNLRRKYRRHNCPKKRCLPLHSRVPFP
linc-foxp2_2	si:dkey-112e7.2	ENSDARG00000099281.2	MQQDHLTRRHCCCASFLFSQPTNNMAPKNPNTHMILCFFLMMFVKTTEAFDGGDAAALLLGASVTIVGLCACLGWYARTRNGQF
linc-carm1	(not annotated) - dORF in si:dkey-204f11.64	dORF in ENSDARG00000094695.3	MPVKTLSLKGCHPMTTPSDPQNHVFSSEES
linc-loc100003902	processed transcript of si:dkey-16l2.16	ENSDARG00000037967	MPSSYLDDRDLETKHLGSHTNCPVFRVNWFLTYSKPVIMSPVNDLKKHSF
linc-rbl1	(not annotated) overlaps exon of si:dkey-6e2.2	ENSDARG00000097496	MPRPLSEVWKHFTPACVSGKAVYICNYCAQPYVKNATKLQRHIVKCLMSHQGSMQAATGKSFSVNIRSEDDSSVHPLDSSRIEGLMNGLLRSGSR
linc-wrb	si:ch73-281n10.2	ENSDART00000155252	MPKRSKANNDTEAAGPKRRSERLQGKPQTPKSEPKPKKAPARGKKAKDVEKAKPEEKKEDAKPEAEEKTPAENGETKADENNGEAGGDDEKAE
linc-mipep1	si:ch73-1a9.3	ENSDART00000158245	MPKRSKANNDAEVSEPKRRSERLVNKPAPPKAEPKPKKAPAKPKKTKEPKEPKEEEKKEEVPAENGETKADDDASATEDGDKKEDGE
linc-cldn7a	si:dkey-112a7.4	ENSDARG00000104636.2	MNTPTEVQQQEDMYGMAEMPDLIPPAGALQPSPVIPYDHGQPGRNRPDLLSAPRRMQRAPKLGQIGRSTRVVIEDEDLDDIINNNRSFPVSQRVSPVA
linc-ankha	si:ch211-69l10.4	ENSDARG00000098036	MMVYWSLAQKKGHTAGMEASQSHQRSLPLIDEFFLYCCHVSAGLKEKMLADIFKISLSTVSRVIITWANYLYLIFGSLPVWMSRKQVNSTMPEKFR
linc-abhd6a_3	(no annotation; no ESTs)	n/a	MMISSPQQLFWLQSSSKLEKESRDAPLDMLRLSSFCPERR
linc-wrb	(no annotation; overlaps with middle of 3'UTR of si:ch73-281n10.2)		MLFVFLGGMGLIVSCVLQIETSLFKPF
linc-abhd6a_2	(no annotation; no ESTs)		MKTFRSSGESSALIIKTSVKRLNEQSS
linc-abhd6a_2	(no annotation; no ESTs)		MKTAGAELEAADLLHHLSTRASAKSTRAGVEEASSSSTSTADAQTLSV
linc-csnk1a1	si:ch211-195b11.3	ENSDARG00000100582	MKLAILVCVSVVFYLTMVEAEATYESPIVCTREYKPVCGDDGITYSNECMLRWESNAKEVVVNVKHEGKCESS
linc-rbl1	C-terminal of si:dkey-6e2.2	ENSDARG00000097496.3	MISHEDDEEEEEEKYIITAPIAPVPDSQPVNHVNDSQSKATETLTPAATQTSGQSDLQTTVLRRQERVLQLQEEYYSLKIQHLKHKISRDAQQHQQHS
linc-mettl3	si:dkey-85k7.7	ENSDARG00000101135	MGVKMLQCFPFYRRCKERCKRQCPPETAVVSEELKPRLCSTTSWGSEGDSSSGISCPQAYFSHKARLSLRHQMDSNINAVDATY
linc-msi2a	si:dkey-65j4.2	ENSDARG00000101476 ; ENSDART00000171326.2	MGSTPFTAKKLFGLRSTHHPQIHTRSLRPICKAAYKS
linc-q566t3_danre	si:ch73-147o17.1	ENSDARG00000097236 ; ENSDART00000154053.3	MGMCLPCLSGAEDDVVVTPDPETRRKQLAEAAEKRQKETTYRGIKDPEALERKKKKQEESEKQTMSSAPSGGGGLKWQVG
linc-ca2	si:ch211-282b22.1	ENSDARG00000097630	MGKNKQKGKKQPNVFQVANKQSKPKTKAKPVKSSLKHINTVRNEKVESLNQMFTPLQQDVKSLSKSTKSEIKKAQKVVRDAPKEPVNVYSAAQLFSQL
linc-loc100334485	si:ch211-173m16.2	ENSDARG00000093284.2	METTEAVLLLLLVCCWWRARQRHLDEEIMARRRFRRKLILAARRKRAIERRERRLERQRKRQEWMNMMMHYYYTNILCESDESDDE
linc-cdk9	si:dkey-93m18.6	ENSDARG00000093173.3 ; ENSDART00000131854.3	MENKTEKPHTTEPRETRKHRRVNSMGYLKPYMSSDPVKPESQIAEILQIVKIKININVER
linc-onecut1	si:ch211-215d8.2	ENSDARG00000093233.3	MEMVEKRLSRWTGRAGWMQQAPCPRSAQNILCTKTNDCRP
linc-card8_(1_of_2)	(not annotated) EST cDNA EH471997		MEDVIDVAHRLGLRRSDGAPRNIVMRFTMRTYRDIVWRAAKESRYLAENRIRIKEALIKQDVDARAKLWPLVKKAREEGKKVSWNGPYAFVAGKKLELIP
linc-zgc:112305	si:ch73-119p20.1	ENSDARG00000099257.2 ; ENSDART00000164326.2	MEAKAKGAPKSASKAEKKEAAPPPAKPDPVPAEPTEPEKPAEDGSTNQQGAAESAGSCCETLESLKPFLIGGAVIALGAVLVGVILLAKKN
linc-glrx3	si:ch211-221j21.3	ENSDARG00000103294.2 ; ENSDART00000166590.2	MDCISPMQNKRRHSGELEQWHNQPKRQCNGLGGCGQLEYSVVVDTPMDTWDAPNHSSQNGHSANVPVMVLNAPGRAAGQHCSRCMAGEPGHINHIMRY
linc-chd2	si:ch211-196l7.4	ENSDARG00000095451.3 ; ENSDART00000145660.3	MASTAQEERTDRSGGDMKSRKLDEG
linc-eif6	si:ch211-239j9.1	ENSDARG00000096319.3 ; ENSDART00000151612.3	MASNHSTNMAALDQRQRDTGNLPSQGEVSSSSVQTEPGTTDPQDRLDPHPDLPQCQMGTRKVDDMRFMISCTNWY
linc-ppp1r11	C terminal of si:ch73-25f10.6	ENSDARG00000091932.3 ; ENSDART00000135901.3	MAMFIVSAVGMAGLLWVVQEYLLPFALIYGIIQAMVISVSVRQSEALAEGDDGKGDEEVTEGEEEQADIWEQNEPQQTADESNKGVKKRS
linc-cd74	si:ch73-42p12.2	ENSDARG00000110481.1 ; ENSDART00000191542.1	MADKDPFRQLKDLSLLKDQLEDIQRRVEGEVGVGIPQGGSVLSSPFLKGFLAGYVVAKLRSSAILGVLIGTCTGIYAAQSYQVPNIENTIKNYFSSFKKR
linc-vkorc1l1	nupr1a	ENSDARG00000094300.4 ;ENSDART00000145781.3	MAAEMERFTSFEEAHYDQYDYYNLEDYSSHAGGKGRSKKEICLNTNRHSPAGHERKIAGKLQNSELKRRRTKSCSS
linc-epb41l4a (libra)	si:ch73-46j18.5	ENSDARG00000092467	MTSTGAMGDPIRVDSCVPEPAGAQRNVHQTSTFPLSDAG

### Sheet: F0 Behav Screened Micropeptides
Name	Ensembl Transcript ID	Alias	Ensembl Gene ID	Guide 1 (CRISPRscan)	Guide 2 (CRISPRscan)	Notes	Genotyping F (5' - 3')	Genotyping R (5' - 3')	WT amplicon
linc-epb41l4a; now libra	ENSDART00000137620	si:ch73-46j18.5	ENSDARG00000092467	taatacgactcactataGGGCAATGGGGGATCCCATTgttttagagctagaa	taatacgactcactataGGCGTTCCTCTGTGCTCCGGgttttagagctagaa		gcactctttctcctgcagG	CTCCTGAGGGCCGTTCTTTA	258
linc-loc100334485	ENSDART00000140693	si:ch211-173m16.2	ENSDARG00000093284	taatacgactcactataGGGCTCGGCGGCGATTTCGAgttttagagctagaa	taatacgactcactataGGGATGAGGAGATTATGGCTgttttagagctagaa		caaagcagaatcacacgggT	TAACCGTCTTTCTCGTCGCT	249
linc-cd74	ENSDART00000191542.1	si:ch73-42p12.2	ENSDARG00000110481	taatacgactcactataGGGCGTGTTGAGGGAGAAGTgttttagagctagaa	taatacgactcactataGGTTGGTGTTGGCATCCCACgttttagagctagaa		TGAAAGACCAGCTCGAGGA	ctatggagggtcagagagctc	237
linc-foxp2	ENSDART00000158573.2	si:dkey-112e7.2	ENSDARG00000099281	taatacgactcactataGGGGGACTGTGCGCGTGCCTgttttagagctagaa	taatacgactcactataGGTGTTTGTCAAGACCACCGgttttagagctagaa		CTGTTGCGCTTCCTTCCTTT	AACTGTCCGTTCCGTGTGC	219
linc-mettl3	ENSDART00000159626.2	si:dkey-85k7.7	ENSDARG00000101135	taatacgactcactataGGCGTGGTGGAGCACAGACGgttttagagctagaa	taatacgactcactataGGTGGGAGAAGTAGGCCTGTgttttagagctagaa		ccatgtgttcagCTGTAGTGAG	GCAGCTGTATGTCGGAAGTC	245
linc-mipep1	ENSDART00000158245.2	si:ch73-1a9.3	ENSDARG00000103919	taatacgactcactataGGCTTGGGCTCTGCCTTTGGgttttagagctagaa	taatacgactcactataGGGCTTGGGCTCTGCCTTTGgttttagagctagaa		cagctataggaagtattcccagttgt	GCAGGGGCCTTctgtaatgt	200
linc-onecut1	ENSDART00000143735	si:ch211-215d8.2	ENSDARG00000093233	taatacgactcactataGGCAGCAAGCGCCGTGCCCGgttttagagctagaa	taatacgactcactataGGGCGCTTGCTGCATCCATCgttttagagctagaa		TGGAAATGGTGGAAAAGCGA	gcacgacgcgctctttatat	231
linc-zgc:112305	ENSDART00000164326.2	si:ch73-119p20.1	ENSDARG00000099257	taatacgactcactataGGAGGAGGCAGCACCACCACgttttagagctagaa	taatacgactcactataGGTTCGGCTGGGACCGGGTCgttttagagctagaa		TGGAAGCAAAAGCCAAAGGA	AGGTTTCACAGCAGGATCCT	183
linc-zv9_00058239	ENSDART00000186989.1	LO017872.1	ENSDARG00000113801	taatacgactcactataGGAGTTCGCCCGCAGGAGAGgttttagagctagaa	taatacgactcactataGGCGTATCTCCTCTCTCCTGgttttagagctagaa		acgggtgtgttgttggtttt	caatgtgtcagttgcccagt	154
linc-wrb	ENSDART00000155252.3	si:ch73-281n10.2	ENSDARG00000097102	AGUCUCUCAGACCGUCUCUU	AGACGGUCUGAGAGACUUCA	synthetic, low efficiency score	TGAAGCAGCTGGGgtaagtt	GACTTTGGCGTTTGTGGTTT	250

### Sheet: Stable_mutant_data
linc-mipep and linc-wrb stable mutant details
Gene	Mutation	Ensembl gene name	Ensembl Gene	Ensembl Transcript	Target location	gRNAs	Mutant sequence (forward strand)	Genotyping Primers	Amplicon Size	ZIRC stock number
linc-mipep (f1.78kb deletion)	large deletion (del-1.78kb)	si:ch73-1a9.3	ENSDARG00000103919	ENSDART00000158245.2	intron 1 & 3'UTR	taatacgactcactataGGAATGTCATGGAGCGAGGTgttttagagctagaa ; taatacgactcactataGGTAGAGGGGTAGGTTTTTTgttttagagctagaa	(1.78kb deletion)	Deletion_F: 5'-cggtgttcttgcacagtgtt-3' , Deletion_R: 5'-CCCTCATAGAGCCAATGGAA-3'	190 bp (mutant only)	ya126
								Exon 5/6_F: 5'-CCCTGCCAAACCTAAGAAAA-3' , Exon5/6_R: 5'-TTCTTTCTTGTCGCCGTCTT-3'	208 bp (WT only)
linc-mipep (ATG)	ATG deletion (del-6bp)	si:ch73-1a9.3	ENSDARG00000103919	ENSDART00000158245.2	exon 1, ATG	taatacgactcactataGGCCTACAGCCATGCCTAAAgttttagagctagaa	GAGAAGACCTACA (del6) CCTAAAAGGA	Mutant-ATGdel6_F: 5'-cggtttgagcaggtttttgt-3' , Mutant_ATGdel6_R: 5'-ctacttacTTTGCTCCTTTTAGGTG-3'	183 bp (mutant only)	ya127
								WT-ATG_F: 5'-cggtttgagcaggtttttgt-3' , WT_ATG_R: 5'-ctacttacTTTGCTCCTTTTAGGCA-3'	183bp (WT only)
linc-mipep (ex4)	exon 4 indel (del-8bp)	si:ch73-1a9.3	ENSDARG00000103919	ENSDART00000158245.2	exon 4 (out of 6)	taatacgactcactataGGCTTGGGCTCTGCCTTTGGgttttagagctagaa ; taatacgactcactataGGGCTTGGGCTCTGCCTTTGgttttagagctagaa	CCTGCACCC (del8) AGAGCCCAAGC	WT-ex4_F: 5'-cagAAACCTGCACCCCCAA-3' , WT-ex4_R: 5'-GCTCCTTGGGTTCCTTTGTT-3'	168 bp (WT only)	ya128
								MUT-ex4_F: 5'-tcagAAACCTGCACCCAGA-3' , MUT-ex4_R: 5'-GCTCCTTGGGTTCCTTTGTT-3'	161 bp (mutant only)
linc-mipep (3'UTR-prox)	3'UTR (del-74bp) (ultra-conserved region)	si:ch73-1a9.3	ENSDARG00000103919	ENSDART00000158245.2	proximal 3'UTR	GGUACAAGAAAAGAGGUACA (synthetic, low targeting efficiency)	CAGCACTCCCTGTA (del74) TGTAGAGACACA	F: GCGACAAGAAAGAAGACGGG , R: AAAATGCTGGATATGATGACGTC	207 bp (WT), 133 bp (mutant)	ya129
linc-wrb (ex3)	exon 3 indel (del-11bp)	si:ch73-281n10.2	ENSDARG00000097102	ENSDART00000155252.3	exon 3 (out of 6)	AGUCUCUCAGACCGUCUCUU ; AGACGGUCUGAGAGACUUCA (synthetic - low targeting efficiency)	aacagCCCAAGA (del2) CGGTCTGAGAG (del9) Tgtaagt	F: TGAAGCAGCTGGGgtaagtt , R: GACTTTGGCGTTTGTGGTTT, digest with BsmBI-v2	250bp, BsmBI will cut WT at 114bp	ya130
						Universal CRISPRscan primer: 5’-AAAAGCACCGACTCGGTGCCACTTTTTCAAGTTGATAACGGACTAGCCTTATTTTAACTTGCTATTTCTAGCTCTAAAAC-3’
