## SupplementaryTable3 for "*linc-mipep* and *linc-wrb* encode micropeptides that regulate chromatin accessibility in vertebrate-specific neural cells"

### Sheet: Sheet1
Supplementary Table 3: Correlating Drugs to linc-mipep1 heterozygous and homozygous mutants, from hierarchical clustering analysis against >500 FDA-approved small molecues (from Rihel et al., 2010), and concentrations used
Compound	Correlation Score		Target 1	Target 2	Target 3	Target 4
Diplosalsalate	0.6154		ES-P-C-?
Sulfaguanidine	0.6215		BACT-
Capsazepine	0.6244		VAN-	CHA-Na+
"Ethylene Glycol-Bis(2-Aminoethylether)-N,N,N,N-Tetraacetic Acid"	0.6309		ACE-2-	CHEL+
2-Cyclooctyl-2-Hydroxyethylamine Hydrochloride	0.6326		NEURT-	PNMT-
"L-701,324"	0.6352		(repeat)
Medrysone	0.6403		ARACH-	LIPCOR+	IM-	GlucoReceptor+
Sinapic Acid Methyl Ether	0.6405
Betamethasone	0.6461		ARACH-	LIPCOR+	IM-	GlucoReceptor+
"L-701,324"	0.6461		(repeat)
Skf 94836	0.668		ES-P-C-
Clobetasol Propionate	0.6727		(repeat)
Oxethazaine	0.6919
Equilin	0.7217		ESTR+
Clobetasol Propionate	0.7308		ARACH-	LIPCOR+	IM-	GlucoReceptor+
Fosfosal	0.7422		ES-P-C-
Flumethasone	0.7631		ARACH-	LIPCOR+	IM-	GlucoReceptor+
"L-701,324"	0.7983		EAA-G-	NMDA-GLY-	NMDA-
linc-mipep1 heterozygous mutant	0.9683
linc-mipep1 homozygous mutant	1
Codes:
NMDA-GLY-	NDMA receptor antagonist at the glycine site
BACT-	anti-bacterial
EAA-G-	Excitatory amino acid receptor antagonist	(glutamtate receptor antagonist)
ARACH-	Arachidonic acid antagonist
LIPCOR+	Lipocortins synthesis antagonist
IM-	immunosuppresant
GlucoReceptor+	glucocorticoid receptor agonist
ES-P-C-	Cyclic nucleotide phosphodiesterase inhibitor
ESTR+	estrogenic agonist
Drugs tested:	Stock concentration (solvent)	Concentrations tested
L-701-324	50mm (DMSO)	3, 10, 30 micro-molar
Flumethasone	50mm (DMSO)	10, 30 micro-molar
Clobetasol Propionate	50mm (DMSO)	10, 30 micro-molar
Equivalent volume of DMSO was used for vehicle control samples
