## SupplementaryTable7 for "*linc-mipep* and *linc-wrb* encode micropeptides that regulate chromatin accessibility in vertebrate-specific neural cells"

### Sheet: Contents
Supplementary Table 7: RNA Polymerase II ChIP-seq on wild type (WT) or linc-mipep; linc-wrb dissected brains at 5 days post-fertilization (dpf)
Sheet Name	Description
PolII_downinMutGenes	Genes associated with RNA polymerase II (PolII) ChIP peaks called in wild type (WT) and not in linc-mipep; linc-wrb brain samples
PolII_upinMutGenes	Genes associated with RNA polymerase II (PolII) ChIP peaks called in linc-mipep; linc-wrb mutant and not wild type (WT) brain samples

### Sheet: PolII_downinMutGenes
PolII ChIP-seq - genes down in mutants (strict cut-off)
gene_id	gene_name	gene_description
ENSDARG00000102274	aaas	achalasia	adrenocortical insufficiency	alacrimia [Source:ZFIN;Acc:ZDB-GENE-030912-4]
ENSDARG00000077686	aak1b	AP2 associated kinase 1b [Source:ZFIN;Acc:ZDB-GENE-091118-25]
ENSDARG00000062002	adnpa	activity-dependent neuroprotector homeobox a [Source:ZFIN;Acc:ZDB-GENE-061215-112]
ENSDARG00000045900	agbl5	ATP/GTP binding protein-like 5 [Source:NCBI gene;Acc:445479]
ENSDARG00000018903	aimp2	aminoacyl tRNA synthetase complex interacting multifunctional protein 2 [Source:ZFIN;Acc:ZDB-GENE-040426-2652]
ENSDARG00000087205	akt3b	v-akt murine thymoma viral oncogene homolog 3b [Source:ZFIN;Acc:ZDB-GENE-110309-3]
ENSDARG00000100324	AL627305.1	gastrula zinc finger protein XlCGF57.1-like [Source:NCBI gene;Acc:572670]
ENSDARG00000074868	AL929017.1	zgc:173693 [Source:NCBI gene;Acc:100170822]
ENSDARG00000102132	AL954698.2
ENSDARG00000018426	aldh7a1	aldehyde dehydrogenase 7 family	member A1 [Source:ZFIN;Acc:ZDB-GENE-030131-6129]
ENSDARG00000079620	amigo1	adhesion molecule with Ig-like domain 1 [Source:ZFIN;Acc:ZDB-GENE-060503-114]
ENSDARG00000098140	ankrd13d	ankyrin repeat domain 13 family	member D [Source:ZFIN;Acc:ZDB-GENE-101007-3]
ENSDARG00000039374	apool	apolipoprotein O-like [Source:ZFIN;Acc:ZDB-GENE-050327-76]
ENSDARG00000104279	appa	amyloid beta (A4) precursor protein a [Source:ZFIN;Acc:ZDB-GENE-000616-13]
ENSDARG00000026482	arhgap12b	Rho GTPase activating protein 12b [Source:ZFIN;Acc:ZDB-GENE-040426-1727]
ENSDARG00000104295	arhgap21a	Rho GTPase activating protein 21a [Source:ZFIN;Acc:ZDB-GENE-090918-5]
ENSDARG00000101628	ascl1b	achaete-scute family bHLH transcription factor 1b [Source:NCBI gene;Acc:30478]
ENSDARG00000044551	atg9a	ATG9 autophagy related 9 homolog A (S. cerevisiae) [Source:ZFIN;Acc:ZDB-GENE-070209-65]
ENSDARG00000063686	atp23	ATP23 metallopeptidase and ATP synthase assembly factor homolog [Source:NCBI gene;Acc:100004177]
ENSDARG00000001788	atp5po	ATP synthase peripheral stalk subunit OSCP [Source:ZFIN;Acc:ZDB-GENE-050522-147]
ENSDARG00000099274	atxn3	ataxin 3 [Source:ZFIN;Acc:ZDB-GENE-040426-983]
ENSDARG00000042975	auh	AU RNA binding protein/enoyl-CoA hydratase [Source:ZFIN;Acc:ZDB-GENE-040801-95]
ENSDARG00000044972	bcap31	B cell receptor associated protein 31 [Source:ZFIN;Acc:ZDB-GENE-030616-63]
ENSDARG00000097598	BX088688.3
ENSDARG00000078220	BX323458.1
ENSDARG00000081891	BX547935.1	dre-mir-338-3 [Source:miRBase;Acc:MI0039524]
ENSDARG00000105079	BX649411.2
ENSDARG00000090026	BX682550.1
ENSDARG00000101193	BX855614.3
ENSDARG00000110426	BX901962.4	si:dkey-153k10.7 [Source:NCBI gene;Acc:100536058]
ENSDARG00000096850	BX957346.1	si:dkey-82f1.1 [Source:NCBI gene;Acc:563917]
ENSDARG00000052644	ca10a	carbonic anhydrase Xa [Source:ZFIN;Acc:ZDB-GENE-051030-123]
ENSDARG00000111820	CABZ01053748.1
ENSDARG00000090398	CABZ01067973.1	phosphodiesterase 1C	calmodulin-dependent b [Source:NCBI gene;Acc:100536162]
ENSDARG00000101316	CABZ01095370.1	protein phosphatase 4	regulatory subunit 1 [Source:ZFIN;Acc:ZDB-GENE-040426-753]
ENSDARG00000036164	cars	cysteinyl-tRNA synthetase 1 [Source:ZFIN;Acc:ZDB-GENE-030328-29]
ENSDARG00000017905	casp3a	caspase 3	apoptosis-related cysteine peptidase a [Source:ZFIN;Acc:ZDB-GENE-011210-1]
ENSDARG00000075513	ccdc136b	coiled-coil domain containing 136b [Source:ZFIN;Acc:ZDB-GENE-081104-244]
ENSDARG00000034855	ccnb3	cyclin B3 [Source:ZFIN;Acc:ZDB-GENE-060929-684]
ENSDARG00000009607	ccnc	cyclin C [Source:ZFIN;Acc:ZDB-GENE-030131-7369]
ENSDARG00000055124	ccnl1a	cyclin L1a [Source:ZFIN;Acc:ZDB-GENE-050419-206]
ENSDARG00000008243	cct8	chaperonin containing TCP1	subunit 8 (theta) [Source:ZFIN;Acc:ZDB-GENE-040426-876]
ENSDARG00000037262	cdkn2a/b	cyclin-dependent kinase inhibitor 2A/B (p15	inhibits CDK4) [Source:ZFIN;Acc:ZDB-GENE-081104-306]
ENSDARG00000099624	chmp1b	chromatin modifying protein 1B [Source:NCBI gene;Acc:336426]
ENSDARG00000029063	clpxa	caseinolytic mitochondrial matrix peptidase chaperone subunit a [Source:ZFIN;Acc:ZDB-GENE-040912-143]
ENSDARG00000036784	commd7	COMM domain containing 7 [Source:ZFIN;Acc:ZDB-GENE-040801-96]
ENSDARG00000024846	cops8	COP9 signalosome subunit 8 [Source:NCBI gene;Acc:393198]
ENSDARG00000006786	copz2	coatomer protein complex	subunit zeta 2 [Source:ZFIN;Acc:ZDB-GENE-000406-5]
ENSDARG00000035618	coq5	coenzyme Q5	methyltransferase [Source:NCBI gene;Acc:447802]
ENSDARG00000097133	CR318658.1
ENSDARG00000097211	CR381647.1
ENSDARG00000033089	CR735102.1
ENSDARG00000098712	CR925761.1	si:ch211-69i3.3 [Source:NCBI gene;Acc:100318255]
ENSDARG00000043658	cxadr	CXADR Ig-like cell adhesion molecule [Source:NCBI gene;Acc:791793]
ENSDARG00000060058	cylda	cylindromatosis (turban tumor syndrome)	a [Source:ZFIN;Acc:ZDB-GENE-061108-2]
ENSDARG00000099642	dcun1d1	DCN1	defective in cullin neddylation 1	domain containing 1 (S. cerevisiae) [Source:ZFIN;Acc:ZDB-GENE-030131-5443]
ENSDARG00000005897	dera	deoxyribose-phosphate aldolase (putative) [Source:ZFIN;Acc:ZDB-GENE-041010-200]
ENSDARG00000041110	dnajc3a	DnaJ (Hsp40) homolog	subfamily C	member 3a [Source:ZFIN;Acc:ZDB-GENE-030131-1264]
ENSDARG00000004427	dpy30	dpy-30 histone methyltransferase complex regulatory subunit [Source:ZFIN;Acc:ZDB-GENE-040718-136]
ENSDARG00000080174	dre-mir-124-5	dre-mir-124-5 [Source:miRBase;Acc:MI0001970]
ENSDARG00000080838	dre-mir-152	dre-mir-152 [Source:miRBase;Acc:MI0002017]
ENSDARG00000081597	dre-mir-734	dre-mir-734 [Source:miRBase;Acc:MI0004780]
ENSDARG00000000853	dstyk	dual serine/threonine and tyrosine protein kinase [Source:NCBI gene;Acc:402922]
ENSDARG00000099528	dus3l	dihydrouridine synthase 3-like (S. cerevisiae) [Source:ZFIN;Acc:ZDB-GENE-040426-1260]
ENSDARG00000039770	dync2li1	dynein	cytoplasmic 2	light intermediate chain 1 [Source:NCBI gene;Acc:393452]
ENSDARG00000057912	eif1axb	eukaryotic translation initiation factor 1A X-linked b [Source:ZFIN;Acc:ZDB-GENE-030131-1319]
ENSDARG00000020377	eif4g2a	eukaryotic translation initiation factor 4	gamma 2a [Source:ZFIN;Acc:ZDB-GENE-030131-2173]
ENSDARG00000032049	enah	ENAH actin regulator [Source:ZFIN;Acc:ZDB-GENE-010323-11]
ENSDARG00000013997	ern1	endoplasmic reticulum to nucleus signaling 1 [Source:ZFIN;Acc:ZDB-GENE-050522-431]
ENSDARG00000009839	fam117bb	family with sequence similarity 117 member Bb [Source:ZFIN;Acc:ZDB-GENE-070912-554]
ENSDARG00000036500	fam122b	family with sequence similarity 122B [Source:ZFIN;Acc:ZDB-GENE-040801-204]
ENSDARG00000074168	fam208b	transcription activation suppressor family member 2 [Source:ZFIN;Acc:ZDB-GENE-041111-225]
ENSDARG00000068650	fam214b	family with sequence similarity 214 member B [Source:ZFIN;Acc:ZDB-GENE-060526-330]
ENSDARG00000070675	fam3a	family with sequence similarity 3 member A [Source:ZFIN;Acc:ZDB-GENE-040426-1772]
ENSDARG00000056152	fam3c	family with sequence similarity 3 member C [Source:NCBI gene;Acc:334205]
ENSDARG00000056633	fgf13b	fibroblast growth factor 13b [Source:ZFIN;Acc:ZDB-GENE-040426-1793]
ENSDARG00000024619	foxo6b	forkhead box O6 b [Source:ZFIN;Acc:ZDB-GENE-060503-776]
ENSDARG00000040001	fryl	furry homolog	like [Source:ZFIN;Acc:ZDB-GENE-040914-58]
ENSDARG00000045880	gas2l3	growth arrest-specific 2 like 3 [Source:ZFIN;Acc:ZDB-GENE-030131-2560]
ENSDARG00000100179	gb:ai877918	expressed sequence AI877918 [Source:ZFIN;Acc:ZDB-GENE-090506-8]
ENSDARG00000038537	gga1	golgi-associated	gamma adaptin ear containing	ARF binding protein 1 [Source:ZFIN;Acc:ZDB-GENE-040822-13]
ENSDARG00000037176	ggh	gamma-glutamyl hydrolase (conjugase	folylpolygammaglutamyl hydrolase) [Source:ZFIN;Acc:ZDB-GENE-040426-2615]
ENSDARG00000098983	GHITM
ENSDARG00000062511	golga3	golgin A3 [Source:ZFIN;Acc:ZDB-GENE-060526-252]
ENSDARG00000053995	gpank1	G patch domain and ankyrin repeats 1 [Source:ZFIN;Acc:ZDB-GENE-070928-32]
ENSDARG00000096651	gpr108	G protein-coupled receptor 108 [Source:ZFIN;Acc:ZDB-GENE-121214-129]
ENSDARG00000033296	gpr37b	G protein-coupled receptor 37b [Source:ZFIN;Acc:ZDB-GENE-041210-264]
ENSDARG00000043342	gpx3	glutathione peroxidase 3 [Source:ZFIN;Acc:ZDB-GENE-070222-3]
ENSDARG00000055302	grid2	glutamate receptor	ionotropic	delta 2 [Source:NCBI gene;Acc:448841]
ENSDARG00000057128	hadhaa	hydroxyacyl-CoA dehydrogenase trifunctional multienzyme complex subunit alpha a [Source:ZFIN;Acc:ZDB-GENE-031222-5]
ENSDARG00000102055	HADHB	hydroxyacyl-CoA dehydrogenase trifunctional multienzyme complex subunit beta [Source:ZFIN;Acc:ZDB-GENE-030131-8550]
ENSDARG00000028517	hbp1	HMG-box transcription factor 1 [Source:ZFIN;Acc:ZDB-GENE-050522-414]
ENSDARG00000028131	hccsa.1	holocytochrome c synthase a [Source:ZFIN;Acc:ZDB-GENE-040718-202]
ENSDARG00000062972	hip1	huntingtin interacting protein 1 [Source:ZFIN;Acc:ZDB-GENE-010328-15]
ENSDARG00000105444	hist1h2a11	histone cluster 1 H2A family member 11 [Source:ZFIN;Acc:ZDB-GENE-081205-1]
ENSDARG00000059351	hnrnpa3	heterogeneous nuclear ribonucleoprotein A3 [Source:ZFIN;Acc:ZDB-GENE-060224-1]
ENSDARG00000023648	idh3g	isocitrate dehydrogenase (NAD(+)) 3 non-catalytic subunit gamma [Source:ZFIN;Acc:ZDB-GENE-050417-435]
ENSDARG00000007743	il15l	interleukin 15	like [Source:ZFIN;Acc:ZDB-GENE-041111-173]
ENSDARG00000005456	katnb1	katanin p80 (WD repeat containing) subunit B 1 [Source:NCBI gene;Acc:406291]
ENSDARG00000040110	kif20bb	kinesin family member 20Bb [Source:ZFIN;Acc:ZDB-GENE-030131-9684]
ENSDARG00000061169	larp1b	La ribonucleoprotein 1B [Source:ZFIN;Acc:ZDB-GENE-030131-4154]
ENSDARG00000103139	LO017843.1	histamine H3 receptor [Source:NCBI gene;Acc:100334962]
ENSDARG00000042338	lpar2a	lysophosphatidic acid receptor 2a [Source:ZFIN;Acc:ZDB-GENE-040801-97]
ENSDARG00000098845	lrp12	low density lipoprotein receptor-related protein 12 [Source:ZFIN;Acc:ZDB-GENE-060503-399]
ENSDARG00000091128	lrrc75bb	leucine rich repeat containing 75Bb [Source:ZFIN;Acc:ZDB-GENE-110721-3]
ENSDARG00000089663	lsm3	LSM3 homolog	U6 small nuclear RNA and mRNA degradation associated [Source:ZFIN;Acc:ZDB-GENE-161207-2]
ENSDARG00000071573	lsm5	LSM5 homolog	U6 small nuclear RNA and mRNA degradation associated [Source:ZFIN;Acc:ZDB-GENE-070822-23]
ENSDARG00000091521	MAP3K11	si:cabz01078036.1 [Source:ZFIN;Acc:ZDB-GENE-160728-33]
ENSDARG00000033444	map4k6	mitogen-activated protein kinase kinase kinase kinase 6 [Source:ZFIN;Acc:ZDB-GENE-060512-339]
ENSDARG00000086980	mbd6	methyl-CpG binding domain protein 6 [Source:ZFIN;Acc:ZDB-GENE-041027-3]
ENSDARG00000103953	med12	mediator complex subunit 12 [Source:NCBI gene;Acc:566632]
ENSDARG00000060991	mief1	mitochondrial elongation factor 1 [Source:NCBI gene;Acc:564985]
ENSDARG00000102587	mios	missing oocyte	meiosis regulator	homolog (Drosophila) [Source:NCBI gene;Acc:393208]
ENSDARG00000077301	mlf1	myeloid leukemia factor 1 [Source:ZFIN;Acc:ZDB-GENE-080917-7]
ENSDARG00000010957	mpp2b	membrane protein	palmitoylated 2b (MAGUK p55 subfamily member 2) [Source:ZFIN;Acc:ZDB-GENE-040704-70]
ENSDARG00000090462	mrpl20	mitochondrial ribosomal protein L20 [Source:ZFIN;Acc:ZDB-GENE-030131-5299]
ENSDARG00000018073	mrps22	mitochondrial ribosomal protein S22 [Source:ZFIN;Acc:ZDB-GENE-070615-31]
ENSDARG00000057855	mrps31	mitochondrial ribosomal protein S31 [Source:ZFIN;Acc:ZDB-GENE-030131-3715]
ENSDARG00000078801	msantd1	Myb/SANT-like DNA-binding domain containing 1 [Source:ZFIN;Acc:ZDB-GENE-121227-1]
ENSDARG00000063276	msh3	mutS homolog 3 (E. coli) [Source:ZFIN;Acc:ZDB-GENE-060526-307]
ENSDARG00000003940	mtfr1l	mitochondrial fission regulator 1-like [Source:NCBI gene;Acc:334296]
ENSDARG00000029415	mtx2	metaxin 2 [Source:ZFIN;Acc:ZDB-GENE-021210-2]
ENSDARG00000021383	naalad2	N-acetylated alpha-linked acidic dipeptidase 2 [Source:ZFIN;Acc:ZDB-GENE-040426-1025]
ENSDARG00000013979	ndfip1	Nedd4 family interacting protein 1 [Source:ZFIN;Acc:ZDB-GENE-030131-2767]
ENSDARG00000075100	neo1b	neogenin 1b [Source:ZFIN;Acc:ZDB-GENE-131121-320]
ENSDARG00000102069	neo1b	neogenin 1b [Source:ZFIN;Acc:ZDB-GENE-131121-320]
ENSDARG00000054321	ngs	notochord granular surface [Source:ZFIN;Acc:ZDB-GENE-080722-29]
ENSDARG00000058819	nog1	noggin 1 [Source:NCBI gene;Acc:30174]
ENSDARG00000051920	nsmaf	neutral sphingomyelinase (N-SMase) activation associated factor [Source:ZFIN;Acc:ZDB-GENE-050417-342]
ENSDARG00000062949	nt5dc3	5'-nucleotidase domain containing 3 [Source:ZFIN;Acc:ZDB-GENE-080523-3]
ENSDARG00000033965	nup58	nucleoporin 58 [Source:ZFIN;Acc:ZDB-GENE-040426-2326]
ENSDARG00000074955	nup98	nucleoporin 98 [Source:ZFIN;Acc:ZDB-GENE-040426-1180]
ENSDARG00000027813	nus1	NUS1 dehydrodolichyl diphosphate synthase subunit [Source:NCBI gene;Acc:436629]
ENSDARG00000018270	olfm1a	olfactomedin 1a [Source:ZFIN;Acc:ZDB-GENE-040718-194]
ENSDARG00000071493	olfm3a	olfactomedin 3a [Source:ZFIN;Acc:ZDB-GENE-080219-11]
ENSDARG00000077810	otud4	OTU deubiquitinase 4 [Source:ZFIN;Acc:ZDB-GENE-030131-5338]
ENSDARG00000003865	pard6b	par-6 partitioning defective 6 homolog beta (C. elegans) [Source:ZFIN;Acc:ZDB-GENE-090312-133]
ENSDARG00000102634	parn	poly(A)-specific ribonuclease (deadenylation nuclease) [Source:NCBI gene;Acc:791461]
ENSDARG00000019717	pbx2	pre-B-cell leukemia homeobox 2 [Source:ZFIN;Acc:ZDB-GENE-000405-5]
ENSDARG00000098566	PCDHGC3 (1 of many)	si:ch73-233f7.4 [Source:ZFIN;Acc:ZDB-GENE-141215-59]
ENSDARG00000035054	pdcd10a	programmed cell death 10a [Source:NCBI gene;Acc:393527]
ENSDARG00000054848	pdk4	pyruvate dehydrogenase kinase	isozyme 4 [Source:ZFIN;Acc:ZDB-GENE-060503-754]
ENSDARG00000035043	pfdn5	prefoldin 5 [Source:ZFIN;Acc:ZDB-GENE-030131-6858]
ENSDARG00000028000	pfkpa	phosphofructokinase	platelet a [Source:ZFIN;Acc:ZDB-GENE-091112-22]
ENSDARG00000021233	pgls	6-phosphogluconolactonase [Source:ZFIN;Acc:ZDB-GENE-040822-9]
ENSDARG00000056695	phc2a	polyhomeotic homolog 2a (Drosophila) [Source:NCBI gene;Acc:171465]
ENSDARG00000031020	pip4k2ca	phosphatidylinositol-5-phosphate 4-kinase	type II	gamma a [Source:NCBI gene;Acc:373124]
ENSDARG00000026387	pip4p1b	phosphatidylinositol-4	5-bisphosphate 4-phosphatase 1b [Source:NCBI gene;Acc:553253]
ENSDARG00000060921	pla2g6	phospholipase A2	group VI (cytosolic	calcium-independent) [Source:ZFIN;Acc:ZDB-GENE-040426-2079]
ENSDARG00000042728	plaa	phospholipase A2-activating protein [Source:ZFIN;Acc:ZDB-GENE-030826-13]
ENSDARG00000098862	plpp4	phospholipid phosphatase 4 [Source:ZFIN;Acc:ZDB-GENE-081107-53]
ENSDARG00000053463	poglut1	protein O-glucosyltransferase 1 [Source:ZFIN;Acc:ZDB-GENE-051120-24]
ENSDARG00000099966	polr2a	polymerase (RNA) II (DNA directed) polypeptide A [Source:ZFIN;Acc:ZDB-GENE-041008-78]
ENSDARG00000052455	porcnl	porcupine O-acyltransferase like [Source:ZFIN;Acc:ZDB-GENE-030131-5931]
ENSDARG00000103234	ppie	peptidylprolyl isomerase E (cyclophilin E) [Source:ZFIN;Acc:ZDB-GENE-050417-167]
ENSDARG00000044541	ppp1r14ba	protein phosphatase 1	regulatory (inhibitor) subunit 14Ba [Source:ZFIN;Acc:ZDB-GENE-060825-331]
ENSDARG00000009740	ppp1r7	protein phosphatase 1	regulatory (inhibitor) subunit 7 [Source:NCBI gene;Acc:560323]
ENSDARG00000007186	ppp1r8a	protein phosphatase 1	regulatory subunit 8a [Source:ZFIN;Acc:ZDB-GENE-060503-681]
ENSDARG00000102009	ppp2r2d	protein phosphatase 2	regulatory subunit B	delta [Source:NCBI gene;Acc:405816]
ENSDARG00000009208	prkcda	protein kinase C	delta a [Source:ZFIN;Acc:ZDB-GENE-030131-6503]
ENSDARG00000095904	prpf31	PRP31 pre-mRNA processing factor 31 homolog (yeast) [Source:NCBI gene;Acc:393476]
ENSDARG00000101560	psma1	proteasome 20S subunit alpha 1 [Source:ZFIN;Acc:ZDB-GENE-040801-15]
ENSDARG00000035987	psmg2	proteasome (prosome	macropain) assembly chaperone 2 [Source:NCBI gene;Acc:573107]
ENSDARG00000089569	pstpip2	proline-serine-threonine phosphatase interacting protein 2 [Source:ZFIN;Acc:ZDB-GENE-091204-90]
ENSDARG00000017947	ptk6a	PTK6 protein tyrosine kinase 6a [Source:ZFIN;Acc:ZDB-GENE-081105-117]
ENSDARG00000040190	qdpra	quinoid dihydropteridine reductase a [Source:ZFIN;Acc:ZDB-GENE-070705-197]
ENSDARG00000044136	rab3gap2	RAB3 GTPase activating protein subunit 2 (non-catalytic) [Source:ZFIN;Acc:ZDB-GENE-030616-610]
ENSDARG00000036645	rcbtb1	regulator of chromosome condensation (RCC1) and BTB (POZ) domain containing protein 1 [Source:ZFIN;Acc:ZDB-GENE-030131-7951]
ENSDARG00000011510	rcc2	regulator of chromosome condensation 2 [Source:NCBI gene;Acc:406455]
ENSDARG00000004160	reep3b	receptor accessory protein 3b [Source:NCBI gene;Acc:393130]
ENSDARG00000058801	rev3l	REV3 like	DNA directed polymerase zeta catalytic subunit [Source:ZFIN;Acc:ZDB-GENE-050302-55]
ENSDARG00000098724	rgrb	retinal G protein coupled receptor b [Source:ZFIN;Acc:ZDB-GENE-050522-447]
ENSDARG00000099746	rgs3a	regulator of G protein signaling 3a [Source:ZFIN;Acc:ZDB-GENE-040801-150]
ENSDARG00000032373	rnf145b	ring finger protein 145b [Source:NCBI gene;Acc:327056]
ENSDARG00000001910	rorab	RAR-related orphan receptor A	paralog b [Source:NCBI gene;Acc:554722]
ENSDARG00000017780	rorcb	RAR-related orphan receptor C b [Source:ZFIN;Acc:ZDB-GENE-040724-215]
ENSDARG00000087962	rpap3	RNA polymerase II associated protein 3 [Source:ZFIN;Acc:ZDB-GENE-040426-928]
ENSDARG00000056640	rpia	ribose 5-phosphate isomerase A (ribose 5-phosphate epimerase) [Source:ZFIN;Acc:ZDB-GENE-041114-24]
ENSDARG00000101536	rpp25a	ribonuclease P and MRP subunit p25	a [Source:NCBI gene;Acc:100000532]
ENSDARG00000027428	rpp30	ribonuclease P/MRP 30 subunit [Source:ZFIN;Acc:ZDB-GENE-050320-45]
ENSDARG00000035860	rps28	ribosomal protein S28 [Source:NCBI gene;Acc:406307]
ENSDARG00000062359	scn3b	sodium channel	voltage-gated	type III	beta [Source:ZFIN;Acc:ZDB-GENE-070920-2]
ENSDARG00000079854	scyl1	SCY1-like	kinase-like 1 [Source:ZFIN;Acc:ZDB-GENE-030131-8915]
ENSDARG00000075768	sdhb	succinate dehydrogenase complex	subunit B	iron sulfur (Ip) [Source:NCBI gene;Acc:562149]
ENSDARG00000059729	sec14l8	SEC14-like lipid binding 8 [Source:ZFIN;Acc:ZDB-GENE-060526-180]
ENSDARG00000033616	selenon	selenoprotein N [Source:NCBI gene;Acc:352914]
ENSDARG00000020000	sh3bp4a	SH3-domain binding protein 4a [Source:NCBI gene;Acc:403082]
ENSDARG00000098909	SHC3	SHC (Src homology 2 domain containing) transforming protein 3 [Source:NCBI gene;Acc:100332111]
ENSDARG00000091841	si:cabz01071909.2	si:cabz01071909.2 [Source:ZFIN;Acc:ZDB-GENE-161017-114]
ENSDARG00000094408	si:ch1073-110a20.1	si:ch1073-110a20.1 [Source:ZFIN;Acc:ZDB-GENE-121214-183]
ENSDARG00000063511	si:ch211-15d5.11	si:ch211-15d5.11 [Source:ZFIN;Acc:ZDB-GENE-131121-177]
ENSDARG00000091847	si:ch211-181d7.1	si:ch211-181d7.1 [Source:ZFIN;Acc:ZDB-GENE-121214-14]
ENSDARG00000093563	si:ch211-225b11.4	si:ch211-225b11.4 [Source:ZFIN;Acc:ZDB-GENE-060526-114]
ENSDARG00000011609	si:ch211-262e15.1	si:ch211-262e15.1 [Source:ZFIN;Acc:ZDB-GENE-030131-5310]					this is FOXK2b
ENSDARG00000103919	si:ch73-1a9.3	si:ch73-1a9.3 [Source:ZFIN;Acc:ZDB-GENE-141216-84]
ENSDARG00000103619	si:ch73-238c9.1	si:ch73-238c9.1 [Source:ZFIN;Acc:ZDB-GENE-131121-81]
ENSDARG00000099651	si:ch73-6l19.2	bridging integrator 3 [Source:ZFIN;Acc:ZDB-GENE-030131-2696]
ENSDARG00000094309	si:ch73-92e7.6	si:ch73-92e7.6 [Source:ZFIN;Acc:ZDB-GENE-081031-35]
ENSDARG00000097532	si:ch73-93k15.5	si:ch73-93k15.5 [Source:ZFIN;Acc:ZDB-GENE-131121-427]
ENSDARG00000071029	si:dkey-147f3.4	si:dkey-147f3.8 [Source:ZFIN;Acc:ZDB-GENE-061009-32]
ENSDARG00000102228	si:dkey-171c9.3	si:dkey-171c9.3 [Source:ZFIN;Acc:ZDB-GENE-141216-372]
ENSDARG00000035579	si:dkey-174n20.1	si:dkey-174n20.1 [Source:ZFIN;Acc:ZDB-GENE-030131-7890]
ENSDARG00000076443	si:dkey-183c6.8	si:dkey-183c6.8 [Source:ZFIN;Acc:ZDB-GENE-160728-23]
ENSDARG00000097737	si:dkey-188h10.3	si:dkey-188h10.3 [Source:ZFIN;Acc:ZDB-LINCRNAG-030131-376]
ENSDARG00000042492	si:dkey-250d21.1	si:dkey-250d21.1 [Source:ZFIN;Acc:ZDB-GENE-030131-8276]
ENSDARG00000017173	si:dkey-29p10.4	si:dkey-29p10.4 [Source:ZFIN;Acc:ZDB-GENE-050420-117]
ENSDARG00000094587	si:dkey-35m8.1	si:dkey-35m8.1 [Source:ZFIN;Acc:ZDB-GENE-060526-296]
ENSDARG00000094602	si:dkey-7n6.2	si:dkey-7n6.2 [Source:ZFIN;Acc:ZDB-GENE-091204-262]
ENSDARG00000094074	si:dkey-81h8.1	si:dkey-81h8.1 [Source:ZFIN;Acc:ZDB-GENE-060503-931]
ENSDARG00000105492	si:dkey-97l20.6	si:dkey-97l20.6 [Source:ZFIN;Acc:ZDB-GENE-160113-54]
ENSDARG00000097863	si:dkeyp-84f3.9	si:dkeyp-84f3.9 [Source:ZFIN;Acc:ZDB-GENE-131127-66]
ENSDARG00000062472	sin3b	SIN3 transcription regulator family member B [Source:ZFIN;Acc:ZDB-GENE-030131-8264]
ENSDARG00000020212	slc1a1	solute carrier family 1 member 1 [Source:ZFIN;Acc:ZDB-GENE-040718-414]
ENSDARG00000015425	slc24a4a	solute carrier family 24 member 4a [Source:ZFIN;Acc:ZDB-GENE-050417-291]
ENSDARG00000008904	smarca2	SWI/SNF related	matrix associated	actin dependent regulator of chromatin	subfamily a	member 2 [Source:ZFIN;Acc:ZDB-GENE-030131-5964]
ENSDARG00000104374	smchd1	structural maintenance of chromosomes flexible hinge domain containing 1 [Source:ZFIN;Acc:ZDB-GENE-050211-6]
ENSDARG00000112670	smim20	small integral membrane protein 20 [Source:ZFIN;Acc:ZDB-GENE-131002-2]
ENSDARG00000036967	smox	spermine oxidase [Source:ZFIN;Acc:ZDB-GENE-031201-3]
ENSDARG00000029402	sort1a	sortilin 1a [Source:NCBI gene;Acc:406511]
ENSDARG00000024933	spast	spastin [Source:NCBI gene;Acc:405851]
ENSDARG00000013880	spata20	spermatogenesis associated 20 [Source:ZFIN;Acc:ZDB-GENE-030131-7269]
ENSDARG00000029480	specc1	sperm antigen with calponin homology and coiled-coil domains 1 [Source:ZFIN;Acc:ZDB-GENE-060526-207]
ENSDARG00000077737	spsb3a	splA/ryanodine receptor domain and SOCS box containing 3a [Source:ZFIN;Acc:ZDB-GENE-030131-4182]
ENSDARG00000102883	sptbn1	spectrin	beta	non-erythrocytic 1 [Source:ZFIN;Acc:ZDB-GENE-031006-3]
ENSDARG00000042995	sptlc1	serine palmitoyltransferase	long chain base subunit 1 [Source:ZFIN;Acc:ZDB-GENE-050522-61]
ENSDARG00000008107	src	v-src avian sarcoma (Schmidt-Ruppin A-2) viral oncogene homolog [Source:NCBI gene;Acc:325084]
ENSDARG00000057484	srsf2a	serine and arginine rich splicing factor 2a [Source:ZFIN;Acc:ZDB-GENE-040426-2706]
ENSDARG00000039220	st6galnac5a	ST6 (alpha-N-acetyl-neuraminyl-2	3-beta-galactosyl-1	3)-N-acetylgalactosaminide alpha-2	6-sialyltransferase 5a [Source:ZFIN;Acc:ZDB-GENE-070705-488]
ENSDARG00000045421	stard3nl	STARD3 N-terminal like [Source:ZFIN;Acc:ZDB-GENE-040718-4]
ENSDARG00000041915	stum	stum	mechanosensory transduction mediator homolog [Source:NCBI gene;Acc:562918]
ENSDARG00000052712	suclg1	succinate-CoA ligase	alpha subunit [Source:ZFIN;Acc:ZDB-GENE-040912-101]
ENSDARG00000026723	syncripl	synaptotagmin binding	cytoplasmic RNA interacting protein	like [Source:ZFIN;Acc:ZDB-GENE-030131-3104]
ENSDARG00000042041	tal2	T-cell acute lymphocytic leukemia 2 [Source:NCBI gene;Acc:394239]
ENSDARG00000008966	tbl1xr1b	transducin (beta)-like 1 X-linked receptor 1b [Source:ZFIN;Acc:ZDB-GENE-040426-1192]
ENSDARG00000036868	tbpl1	TBP-like 1 [Source:NCBI gene;Acc:403035]
ENSDARG00000067544	tcf15	transcription factor 15 [Source:ZFIN;Acc:ZDB-GENE-980605-20]
ENSDARG00000063145	tfam	transcription factor A	mitochondrial [Source:ZFIN;Acc:ZDB-GENE-061013-552]
ENSDARG00000042835	tfdp2	transcription factor Dp-2 [Source:ZFIN;Acc:ZDB-GENE-030219-104]
ENSDARG00000091413	TIMM22	translocase of inner mitochondrial membrane 22 homolog (yeast) [Source:NCBI gene;Acc:100537779]
ENSDARG00000034943	tm9sf5	transmembrane 9 superfamily protein member 5 [Source:ZFIN;Acc:ZDB-GENE-101013-1]
ENSDARG00000030914	tmem120a	transmembrane protein 120A [Source:NCBI gene;Acc:100005623]
ENSDARG00000061562	tmem121aa	transmembrane protein 121Aa [Source:ZFIN;Acc:ZDB-GENE-131126-35]
ENSDARG00000035914	tmem167a	transmembrane protein 167A [Source:NCBI gene;Acc:541340]
ENSDARG00000076376	tmem175	transmembrane protein 175 [Source:NCBI gene;Acc:100002086]
ENSDARG00000068193	tmem44	transmembrane protein 44 [Source:ZFIN;Acc:ZDB-GENE-060825-65]
ENSDARG00000004451	tnfrsfa	tumor necrosis factor receptor superfamily	member a [Source:ZFIN;Acc:ZDB-GENE-010802-1]
ENSDARG00000103851	tnrc6c2	trinucleotide repeat containing adaptor 6C2 [Source:ZFIN;Acc:ZDB-GENE-061207-48]
ENSDARG00000027824	top1mt	DNA topoisomerase I mitochondrial [Source:ZFIN;Acc:ZDB-GENE-040624-2]
ENSDARG00000033171	trappc6bl	trafficking protein particle complex 6b-like [Source:ZFIN;Acc:ZDB-GENE-040426-1602]
ENSDARG00000057918	tsc1b	TSC complex subunit 1b [Source:ZFIN;Acc:ZDB-GENE-030131-3404]
ENSDARG00000061370	tsen34	TSEN34 tRNA splicing endonuclease subunit [Source:ZFIN;Acc:ZDB-GENE-050419-115]
ENSDARG00000012039	ttc26	tetratricopeptide repeat domain 26 [Source:NCBI gene;Acc:494074]
ENSDARG00000062165	tub	TUB bipartite transcription factor [Source:ZFIN;Acc:ZDB-GENE-121009-1]
ENSDARG00000038576	ube2d1b	ubiquitin-conjugating enzyme E2D 1b [Source:ZFIN;Acc:ZDB-GENE-030131-2735]
ENSDARG00000079276	ube2ql1	ubiquitin-conjugating enzyme E2Q family-like 1 [Source:ZFIN;Acc:ZDB-GENE-030131-8137]
ENSDARG00000077431	usf3	upstream transcription factor family member 3 [Source:ZFIN;Acc:ZDB-GENE-111109-1]
ENSDARG00000077749	usp54b	ubiquitin specific peptidase 54b [Source:ZFIN;Acc:ZDB-GENE-090828-3]
ENSDARG00000056102	uxs1	UDP-glucuronate decarboxylase 1 [Source:NCBI gene;Acc:192315]
ENSDARG00000021150	valopa	vertebrate ancient long opsin a [Source:ZFIN;Acc:ZDB-GENE-000427-4]
ENSDARG00000090997	vegfba	vascular endothelial growth factor Ba [Source:ZFIN;Acc:ZDB-GENE-120510-3]
ENSDARG00000062532	washc2c	WASH complex subunit 2C [Source:ZFIN;Acc:ZDB-GENE-060825-87]
ENSDARG00000069807	zdhhc18a	zinc finger DHHC-type containing 18a [Source:ZFIN;Acc:ZDB-GENE-060929-424]
ENSDARG00000040123	zfpm2a	zinc finger protein	FOG family member 2a [Source:ZFIN;Acc:ZDB-GENE-060130-4]
ENSDARG00000058479	zgc:110425	zgc:110425 [Source:ZFIN;Acc:ZDB-GENE-050522-103]
ENSDARG00000069102	zgc:112962	zgc:112962 [Source:ZFIN;Acc:ZDB-GENE-050410-15]
ENSDARG00000105353	zgc:165555	histone 1	H4	like [Source:ZFIN;Acc:ZDB-GENE-070927-10]
ENSDARG00000078741	zgc:172136	zgc:172136 [Source:ZFIN;Acc:ZDB-GENE-030131-1008]
ENSDARG00000076552	zgc:193801	zgc:193801 [Source:ZFIN;Acc:ZDB-GENE-081022-40]
ENSDARG00000078423	zgc:194285	zgc:194285 [Source:ZFIN;Acc:ZDB-GENE-081022-97]
ENSDARG00000110147	zgc:85789	zgc:85789 [Source:NCBI gene;Acc:322350]
ENSDARG00000015554	zic2a	zic family member 2 (odd-paired homolog	Drosophila)	a [Source:ZFIN;Acc:ZDB-GENE-000710-4]
ENSDARG00000071833	znf1162	zinc finger protein 1162 [Source:ZFIN;Acc:ZDB-GENE-050220-5]
ENSDARG00000019299	znf687b	zinc finger protein 687b [Source:NCBI gene;Acc:100006039]
ENSDARG00000056307	znf706	zinc finger protein 706 [Source:ZFIN;Acc:ZDB-GENE-040718-454]
ENSDARG00000071868	znf711	Danio rerio zinc finger protein 711 (znf711)	transcript variant 1	mRNA. [Source:RefSeq mRNA;Acc:NM_001365610]
ENSDARG00000076988	znf839	zinc finger protein 839 [Source:ZFIN;Acc:ZDB-GENE-030131-4936]

### Sheet: PolII_upinMutGenes
PolII ChIP-seq - genes up in mutant (strict cut-off)
gene_id	gene_name	gene_description
ENSDARG00000098907	abraxas2b	abraxas 2	BRISC complex subunit [Source:ZFIN;Acc:ZDB-GENE-040426-2491]
ENSDARG00000004078	acsl4a	acyl-CoA synthetase long chain family member 4a [Source:ZFIN;Acc:ZDB-GENE-040426-1565]
ENSDARG00000026090	adprm	ADP-ribose/CDP-alcohol diphosphatase	manganese-dependent [Source:NCBI gene;Acc:393393]
ENSDARG00000069249	aftpha	aftiphilin a [Source:ZFIN;Acc:ZDB-GENE-030131-1437]
ENSDARG00000077530	ahctf1	AT hook containing transcription factor 1 [Source:ZFIN;Acc:ZDB-GENE-070521-2]
ENSDARG00000012555	ak5	adenylate kinase 5 [Source:ZFIN;Acc:ZDB-GENE-030131-8256]
ENSDARG00000037061	aldh9a1b	aldehyde dehydrogenase 9 family	member A1b [Source:NCBI gene;Acc:399481]
ENSDARG00000007663	amph	amphiphysin [Source:ZFIN;Acc:ZDB-GENE-040426-1711]
ENSDARG00000031214	arcn1b	archain 1b [Source:ZFIN;Acc:ZDB-GENE-040121-7]
ENSDARG00000021681	asrgl1	asparaginase and isoaspartyl peptidase 1 [Source:NCBI gene;Acc:541402]
ENSDARG00000023396	atg5	ATG5 autophagy related 5 homolog (S. cerevisiae) [Source:ZFIN;Acc:ZDB-GENE-040801-149]
ENSDARG00000035538	atp6v0a2a	ATPase H+ transporting V0 subunit a2a [Source:ZFIN;Acc:ZDB-GENE-091113-4]
ENSDARG00000042236	atrx	ATRX chromatin remodeler [Source:ZFIN;Acc:ZDB-GENE-030912-11]
ENSDARG00000096810	BX279523.1
ENSDARG00000023683	cacna1fb	calcium channel	voltage-dependent	L type	alpha 1F subunit [Source:ZFIN;Acc:ZDB-GENE-031104-1]
ENSDARG00000076401	cacng3b	calcium channel	voltage-dependent	gamma subunit 3b [Source:ZFIN;Acc:ZDB-GENE-090828-1]
ENSDARG00000053129	carhsp1	calcium regulated heat stable protein 1 [Source:ZFIN;Acc:ZDB-GENE-040426-1479]
ENSDARG00000055124	ccnl1a	cyclin L1a [Source:ZFIN;Acc:ZDB-GENE-050419-206]
ENSDARG00000032639	cd36	CD36 molecule (thrombospondin receptor) [Source:ZFIN;Acc:ZDB-GENE-040718-55]
ENSDARG00000042725	cebpb	CCAAT enhancer binding protein beta [Source:ZFIN;Acc:ZDB-GENE-020111-3]
ENSDARG00000075444	cgref1	cell growth regulator with EF-hand domain 1 [Source:ZFIN;Acc:ZDB-GENE-131121-137]
ENSDARG00000025789	chd4b	chromodomain helicase DNA binding protein 4b [Source:ZFIN;Acc:ZDB-GENE-030131-4532]
ENSDARG00000060316	cish	cytokine inducible SH2-containing protein [Source:ZFIN;Acc:ZDB-GENE-050907-1]
ENSDARG00000090716	cltcb	clathrin	heavy chain b (Hc) [Source:ZFIN;Acc:ZDB-GENE-050227-12]
ENSDARG00000056691	cpeb4a	cytoplasmic polyadenylation element binding protein 4a [Source:NCBI gene;Acc:393956]
ENSDARG00000052693	CR450818.1	si:dkey-172m14.1 [Source:ZFIN;Acc:ZDB-GENE-060526-221]
ENSDARG00000096838	CR848791.1
ENSDARG00000034056	csnk1g2b	casein kinase 1	gamma 2b [Source:ZFIN;Acc:ZDB-GENE-060825-285]
ENSDARG00000105459	CU457819.4	Histone H3.2 [Source:UniProtKB/Swiss-Prot;Acc:Q4QRF4]
ENSDARG00000098970	CU459186.1	Histone H3.2 [Source:UniProtKB/Swiss-Prot;Acc:Q4QRF4]
ENSDARG00000103819	CU459186.3	Histone H3.2 [Source:UniProtKB/Swiss-Prot;Acc:Q4QRF4]
ENSDARG00000010023	CU856539.1	hippocampus abundant transcript 1 protein-like [Source:NCBI gene;Acc:557306]
ENSDARG00000097073	CU928073.1
ENSDARG00000075735	cxxc5b	CXXC finger protein 5b [Source:ZFIN;Acc:ZDB-GENE-130225-1]
ENSDARG00000095577	cybrd1	cytochrome b reductase 1 [Source:NCBI gene;Acc:552960]
ENSDARG00000037172	ddrgk1	DDRGK domain containing 1 [Source:NCBI gene;Acc:393263]
ENSDARG00000005179	dglucy	D-glutamate cyclase [Source:ZFIN;Acc:ZDB-GENE-070725-6]
ENSDARG00000001940	dnajc1	DnaJ (Hsp40) homolog	subfamily C	member 1 [Source:ZFIN;Acc:ZDB-GENE-061103-529]
ENSDARG00000014858	drd2l	dopamine receptor D2 like [Source:ZFIN;Acc:ZDB-GENE-030910-1]
ENSDARG00000081904	dre-mir-1306	dre-mir-1306 [Source:miRBase;Acc:MI0023609]
ENSDARG00000102144	eef1akmt2	EEF1A lysine methyltransferase 2 [Source:NCBI gene;Acc:503749]
ENSDARG00000006251	ell2	elongation factor	RNA polymerase II	2 [Source:ZFIN;Acc:ZDB-GENE-030131-1717]
ENSDARG00000023952	fam167ab	family with sequence similarity 167 member Ab [Source:NCBI gene;Acc:567341]
ENSDARG00000003320	fam91a1	family with sequence similarity 91 member A1 [Source:NCBI gene;Acc:393413]
ENSDARG00000045856	fgf6b	fibroblast growth factor 6b [Source:ZFIN;Acc:ZDB-GENE-050201-5]
ENSDARG00000074812	fhdc1	FH2 domain containing 1 [Source:ZFIN;Acc:ZDB-GENE-040826-4]
ENSDARG00000069774	flot2b	flotillin 2b [Source:ZFIN;Acc:ZDB-GENE-040426-1368]
ENSDARG00000007975	fth1b	ferritin	heavy polypeptide 1b [Source:ZFIN;Acc:ZDB-GENE-040912-30]
ENSDARG00000006840	gnmt	glycine N-methyltransferase [Source:ZFIN;Acc:ZDB-GENE-040227-1]
ENSDARG00000043180	gpd1b	glycerol-3-phosphate dehydrogenase 1b [Source:ZFIN;Acc:ZDB-GENE-030131-3906]
ENSDARG00000035735	gsx1	GS homeobox 1 [Source:ZFIN;Acc:ZDB-GENE-041008-135]
ENSDARG00000088686	hist1h2a11	histone cluster 1 H2A family member 11 [Source:ZFIN;Acc:ZDB-GENE-081205-1]									histones (lots)
ENSDARG00000089368	hopx	HOP homeobox [Source:NCBI gene;Acc:386589]
ENSDARG00000098359	il17rd	interleukin 17 receptor D [Source:NCBI gene;Acc:171474]
ENSDARG00000113367	insig2	insulin induced gene 2 [Source:ZFIN;Acc:ZDB-GENE-040202-1]
ENSDARG00000051956	isca1	iron-sulfur cluster assembly 1 [Source:NCBI gene;Acc:573999]
ENSDARG00000018882	jak2b	Janus kinase 2b [Source:ZFIN;Acc:ZDB-GENE-980526-123]
ENSDARG00000078001	kbtbd7	kelch repeat and BTB (POZ) domain containing 7 [Source:ZFIN;Acc:ZDB-GENE-070912-204]
ENSDARG00000015937	kptn	kaptin (actin binding protein) [Source:ZFIN;Acc:ZDB-GENE-040801-258]
ENSDARG00000062457	las1l	LAS1 like ribosome biogenesis factor [Source:ZFIN;Acc:ZDB-GENE-030131-3625]
ENSDARG00000109510	lsm12b	LSM12 homolog b [Source:NCBI gene;Acc:406422]
ENSDARG00000056450	MANEAL	si:ch211-30b16.2 [Source:NCBI gene;Acc:566679]
ENSDARG00000013528	mcm9	minichromosome maintenance 9 homologous recombination repair factor [Source:NCBI gene;Acc:555610]
ENSDARG00000038005	med25	mediator complex subunit 25 [Source:NCBI gene;Acc:406793]
ENSDARG00000033364	mgst3b	microsomal glutathione S-transferase 3b [Source:ZFIN;Acc:ZDB-GENE-061215-48]
ENSDARG00000059398	myef2	myelin expression factor 2 [Source:ZFIN;Acc:ZDB-GENE-051120-114]
ENSDARG00000011301	nae1	nedd8 activating enzyme E1 subunit 1 [Source:NCBI gene;Acc:573336]
ENSDARG00000029296	nexmifb	neurite extension and migration factor b [Source:ZFIN;Acc:ZDB-GENE-140106-18]
ENSDARG00000043884	nup43	nucleoporin 43 [Source:ZFIN;Acc:ZDB-GENE-040426-2533]
ENSDARG00000003934	nxnl2	nucleoredoxin like 2 [Source:ZFIN;Acc:ZDB-GENE-041212-55]
ENSDARG00000010098	pank1b	pantothenate kinase 1b [Source:ZFIN;Acc:ZDB-GENE-070209-259]
ENSDARG00000003250	pik3cd	phosphatidylinositol-4	5-bisphosphate 3-kinase	catalytic subunit delta [Source:ZFIN;Acc:ZDB-GENE-040426-1128]
ENSDARG00000055255	pitpnm3	PITPNM family member 3 [Source:ZFIN;Acc:ZDB-GENE-030131-9216]
ENSDARG00000060457	pmp22b	peripheral myelin protein 22b [Source:ZFIN;Acc:ZDB-GENE-060421-4337]
ENSDARG00000030441	ppa1b	inorganic pyrophosphatase 1b [Source:ZFIN;Acc:ZDB-GENE-050417-375]
ENSDARG00000040620	psmg1	proteasome (prosome	macropain) assembly chaperone 1 [Source:NCBI gene;Acc:436987]
ENSDARG00000039997	ptp4a3	protein tyrosine phosphatase 4A3a [Source:ZFIN;Acc:ZDB-GENE-040426-2220]
ENSDARG00000073741	RAP1GDS1	RAP1	GTP-GDP dissociation stimulator 1 [Source:NCBI gene;Acc:100334870]
ENSDARG00000031434	rcor1	REST corepressor 1 [Source:ZFIN;Acc:ZDB-GENE-050506-79]
ENSDARG00000082628	RF00003
ENSDARG00000102120	RF00090
ENSDARG00000104290	ripk2	receptor-interacting serine-threonine kinase 2 [Source:ZFIN;Acc:ZDB-GENE-030902-3]
ENSDARG00000030440	rsrp1	arginine/serine-rich protein 1 [Source:NCBI gene;Acc:724003]
ENSDARG00000077045	scg5	secretogranin V [Source:ZFIN;Acc:ZDB-GENE-040426-1687]
ENSDARG00000058732	scgn	secretagogin	EF-hand calcium binding protein [Source:NCBI gene;Acc:573010]
ENSDARG00000073813	scly	selenocysteine lyase [Source:ZFIN;Acc:ZDB-GENE-080204-30]
ENSDARG00000036031	sept5b	septin 5b [Source:ZFIN;Acc:ZDB-GENE-040808-43]
ENSDARG00000093773	si:ch1073-296i8.2	si:ch1073-296i8.2 [Source:ZFIN;Acc:ZDB-GENE-110411-9]
ENSDARG00000105430	si:ch73-368j24.11	si:ch73-368j24.11 [Source:ZFIN;Acc:ZDB-GENE-160113-46]
ENSDARG00000100366	si:dkey-102m7.3	si:dkey-102m7.3 [Source:ZFIN;Acc:ZDB-GENE-091204-389]
ENSDARG00000089951	si:dkey-210j14.5	si:dkey-210j14.5 [Source:ZFIN;Acc:ZDB-GENE-131127-341]
ENSDARG00000105431	si:dkey-23a13.9	si:dkey-23a13.9 [Source:ZFIN;Acc:ZDB-GENE-160113-29]
ENSDARG00000043394	si:dkey-71h2.2	si:dkey-71h2.2 [Source:ZFIN;Acc:ZDB-GENE-041014-145]
ENSDARG00000042329	si:dkey-91m11.5	si:dkey-91m11.5 [Source:ZFIN;Acc:ZDB-GENE-060503-932]
ENSDARG00000073801	si:dkeyp-104h9.5	si:dkeyp-104h9.5 [Source:ZFIN;Acc:ZDB-GENE-081104-449]
ENSDARG00000020984	slc16a10	solute carrier family 16 member 10 [Source:NCBI gene;Acc:566499]
ENSDARG00000006356	slc18a3a	solute carrier family 18 member 3a [Source:NCBI gene;Acc:559347]
ENSDARG00000017047	slc27a4	solute carrier family 27 member 4 [Source:ZFIN;Acc:ZDB-GENE-050417-248]
ENSDARG00000005463	slc30a1a	solute carrier family 30 member 1a [Source:ZFIN;Acc:ZDB-GENE-040426-1840]
ENSDARG00000009871	snrpc	small nuclear ribonucleoprotein polypeptide C [Source:NCBI gene;Acc:192330]
ENSDARG00000003974	spoplb	speckle type BTB/POZ protein like b [Source:NCBI gene;Acc:558170]
ENSDARG00000061173	st14a	suppression of tumorigenicity 14a [Source:ZFIN;Acc:ZDB-GENE-030131-6496]
ENSDARG00000079884	trim107	tripartite motif containing 107 [Source:ZFIN;Acc:ZDB-GENE-110919-5]
ENSDARG00000011897	tsg101b	tumor susceptibility 101b [Source:ZFIN;Acc:ZDB-GENE-130530-542]
ENSDARG00000005015	tspy	testis specific protein Y-linked [Source:ZFIN;Acc:ZDB-GENE-030131-9158]
ENSDARG00000073773	tti2	TELO2 interacting protein 2 [Source:ZFIN;Acc:ZDB-GENE-110411-25]
ENSDARG00000103404	uchl5	ubiquitin carboxyl-terminal hydrolase L5 [Source:ZFIN;Acc:ZDB-GENE-040426-2051]
ENSDARG00000103643	unc45a	unc-45 myosin chaperone A [Source:ZFIN;Acc:ZDB-GENE-050417-158]
ENSDARG00000041600	wdr83	WD repeat domain containing 83 [Source:NCBI gene;Acc:436702]
ENSDARG00000102195	zc3h7a	zinc finger CCCH-type containing 7A [Source:ZFIN;Acc:ZDB-GENE-040426-2776]
ENSDARG00000099514	zgc:112234	zgc:112234 [Source:NCBI gene;Acc:554097]
ENSDARG00000035610	zgc:113208	zgc:113208 [Source:ZFIN;Acc:ZDB-GENE-050417-450]
ENSDARG00000101249	zgc:165555	zgc:165555 [Source:ZFIN;Acc:ZDB-GENE-070620-17]
ENSDARG00000100259	zgc:171759	zgc:171759 [Source:ZFIN;Acc:ZDB-GENE-071004-32]
ENSDARG00000112145	znf1174	zinc finger protein 1174 [Source:ZFIN;Acc:ZDB-GENE-050208-785]
ENSDARG00000039843	znf800b	zinc finger protein 800b [Source:ZFIN;Acc:ZDB-GENE-040426-1166]
