## SupplementaryTable8 for "*linc-mipep* and *linc-wrb* encode micropeptides that regulate chromatin accessibility in vertebrate-specific neural cells"

### Sheet: 24hpf ChIPseq lincmipep lincwrb
Supplementary Table 8: Genes identified by ChIP-Seq for Linc-mipep1; Linc-wrb on wild type 24 hpf embryos
gene_id	gene_name	gene_description
ENSDARG00000005463	slc30a1a	solute carrier family 30 member 1a [Source:ZFIN;Acc:ZDB-GENE-040426-1840]
ENSDARG00000009806	smfn	small fragment nuclease [Source:ZFIN;Acc:ZDB-GENE-040426-1709]
ENSDARG00000010350	c1ql3a	complement component 1	q subcomponent-like 3a [Source:ZFIN;Acc:ZDB-GENE-080417-1]
ENSDARG00000010862	amt	aminomethyltransferase [Source:ZFIN;Acc:ZDB-GENE-041010-114]
ENSDARG00000012340	ptpn11b	protein tyrosine phosphatase non-receptor type 11b [Source:ZFIN;Acc:ZDB-GENE-040426-1158]
ENSDARG00000017244	chd6	chromodomain helicase DNA binding protein 6 [Source:ZFIN;Acc:ZDB-GENE-130530-559]
ENSDARG00000021086	znf367	zinc finger protein 367 [Source:NCBI gene;Acc:550421]
ENSDARG00000024276	pcbp4	poly(rC) binding protein 4 [Source:ZFIN;Acc:ZDB-GENE-040426-2122]
ENSDARG00000027813	nus1	NUS1 dehydrodolichyl diphosphate synthase subunit [Source:NCBI gene;Acc:436629]
ENSDARG00000030583	foxk2	forkhead box K2 [Source:ZFIN;Acc:ZDB-GENE-030131-2861]
ENSDARG00000036626	sema6ba	sema domain	transmembrane domain (TM)	and cytoplasmic domain	(semaphorin) 6Ba [Source:ZFIN;Acc:ZDB-GENE-131024-1]
ENSDARG00000038288	cd151	CD151 molecule [Source:ZFIN;Acc:ZDB-GENE-041010-137]
ENSDARG00000039647	slc6a1b	solute carrier family 6 member 1b [Source:ZFIN;Acc:ZDB-GENE-041114-57]
ENSDARG00000045561	dram1	DNA-damage regulated autophagy modulator 1 [Source:ZFIN;Acc:ZDB-GENE-041010-147]
ENSDARG00000055086	ggnbp2	gametogenetin binding protein 2 [Source:NCBI gene;Acc:552967]
ENSDARG00000060695	znf346	zinc finger protein 346 [Source:NCBI gene;Acc:560756]
ENSDARG00000067719	wwtr1	WW domain containing transcription regulator 1 [Source:ZFIN;Acc:ZDB-GENE-051101-1]
ENSDARG00000073911	tmem255a	transmembrane protein 255A [Source:ZFIN;Acc:ZDB-GENE-070412-2]
ENSDARG00000074905	camk1da	calcium/calmodulin-dependent protein kinase 1Da [Source:ZFIN;Acc:ZDB-GENE-080402-7]
ENSDARG00000076128	prkar1aa	protein kinase	cAMP-dependent	regulatory	type I	alpha (tissue specific extinguisher 1) a [Source:ZFIN;Acc:ZDB-GENE-050116-2]
ENSDARG00000077371	kcnk15	potassium channel	subfamily K	member 15 [Source:ZFIN;Acc:ZDB-GENE-080220-30]
ENSDARG00000079931	snx19b	sorting nexin 19b [Source:ZFIN;Acc:ZDB-GENE-030131-6331]
ENSDARG00000081218	RF00002
ENSDARG00000083770	RF00001
ENSDARG00000090854	lsm11	LSM11	U7 small nuclear RNA associated [Source:ZFIN;Acc:ZDB-GENE-050309-124]
ENSDARG00000092813	fndc7rs4	fibronectin type III domain containing 7	related sequence 4 [Source:ZFIN;Acc:ZDB-GENE-070912-648]
ENSDARG00000099368	slc25a42	solute carrier family 25 member 42 [Source:NCBI gene;Acc:751743]
ENSDARG00000100481	smg6	SMG6 nonsense mediated mRNA decay factor [Source:ZFIN;Acc:ZDB-GENE-081107-52]
ENSDARG00000103011	WHAMM	WAS protein homolog associated with actin	golgi membranes and microtubules [Source:NCBI gene;Acc:110438074]
ENSDARG00000103529	snx1b	sorting nexin 1b [Source:ZFIN;Acc:ZDB-GENE-050913-82]
ENSDARG00000104179	rab11fip5a	RAB11 family interacting protein 5a (class I) [Source:ZFIN;Acc:ZDB-GENE-090313-206]
ENSDARG00000106489	RF00001
ENSDARG00000107053	CR848788.2
ENSDARG00000107613	RF00001
ENSDARG00000111709	RF00004
ENSDARG00000115335	ubald2	UBA-like domain containing 2 [Source:NCBI gene;Acc:553806]
ENSDARG00000115988	AL935186.10
ENSDARG00000116325	CU855758.3
